# Recommendations for application of the functional evidence PS3/BS3 criterion using the ACMG/AMP sequence variant interpretation framework

**DOI:** 10.1101/709428

**Authors:** Sarah E. Brnich, Ahmad N. Abou Tayoun, Fergus J. Couch, Garry R. Cutting, Marc S. Greenblatt, Christopher D. Heinen, Dona M. Kanavy, Xi Luo, Shannon M. McNulty, Lea M. Starita, Sean V. Tavtigian, Matt W. Wright, Steven M. Harrison, Leslie G. Biesecker, Jonathan S. Berg, On behalf of the Clinical Genome Resource Sequence Variant Interpretation Working Group

**Author notes:** Contact: Jonathan S. Berg, MD, PhD, 120 Mason Farm Rd., Chapel Hill NC, 27599-7264.

## Abstract

**Background:** The American College of Medical Genetics and Genomics (ACMG)/Association for Molecular Pathology (AMP) clinical variant interpretation guidelines established criteria (PS3/BS3) for functional assays that specified a “strong” level of evidence. However, they did not provide detailed guidance on how functional evidence should be evaluated, and differences in the application of the PS3/BS3 codes is a contributor to variant interpretation discordance between laboratories. This recommendation seeks to provide a more structured approach to the assessment of functional assays for variant interpretation and guidance on the use of various levels of strength based on assay validation.

**Methods:** The Clinical Genome Resource (ClinGen) Sequence Variant Interpretation (SVI) Working Group used curated functional evidence from ClinGen Variant Curation Expert Panel-developed rule specifications and expert opinions to refine the PS3/BS3 criteria over multiple in-person and virtual meetings. We estimated odds of pathogenicity for assays using various numbers of variant controls to determine the minimum controls required to reach moderate level evidence. Feedback from the ClinGen Steering Committee and outside experts were incorporated into the recommendations at multiple stages of development.

**Results:** The SVI Working Group developed recommendations for evaluators regarding the assessment of the clinical validity of functional data and a four-step provisional framework to determine the appropriate strength of evidence that can be applied in clinical variant interpretation. These steps are: 1. Define the disease mechanism; 2. Evaluate applicability of general classes of assays used in the field; 3. Evaluate validity of specific instances of assays; 4. Apply evidence to individual variant interpretation. We found that a minimum of eleven total pathogenic and benign variant controls are required to reach moderate-level evidence in the absence of rigorous statistical analysis.

**Conclusions:** The recommendations and approach to functional evidence evaluation described here should help clarify the clinical variant interpretation process for functional assays. Further, we hope that these recommendations will help develop productive partnerships with basic scientists who have developed functional assays that are useful for interrogating the function of a variety of genes.
