## Additional File 1 for "Recommendations for application of the functional evidence PS3/BS3 criterion using the ACMG/AMP sequence variant interpretation framework"

### Sheet: SuppTable1_Perfect_Binary
Additional file 1: Supplementary Table 1: Odds of Pathogenicity (OddsPath) estimated by performance of classified variant controls in a perfect binary readout
						Note: this estimate "adds 1.0" to the numerator and denominator in order to do a calculation
# Classified			Proportion pathogenic (Prior, P1)	Assay result		"+1 proportions" (Posterior, P2)		OddsPath=[P2 x (1- P1)] / [(1- P2) x P1]
Total	Pathogenic	Benign		Functionally abnormal	Functionally normal	Pathogenic	Benign	Pathogenic	Benign
											Odds of Pathogenicity (OddsPath)	Evidence strength equivalent
6	3	3	0.5	3	3	0.75	0.25	3	0.333333		<0.0029	BS3_very_strong^
	2	4	0.333333	2	4	0.666667	0.2	4	0.5		<0.053	BS3
	4	2	0.666667	4	2	0.8	0.333333	2	0.25		<0.23	BS3_moderate*
											<0.48	BS3_supporting
8	4	4	0.5	4	4	0.8	0.2	4	0.25		0.48-2.1	Indeterminate
	3	5	0.375	3	5	0.75	0.166667	5	0.333333		>2.1	PS3_supporting
	5	3	0.625	5	3	0.833333	0.25	3	0.2		>4.3	PS3_moderate
											>18.7	PS3
10	5	5	0.5	5	5	0.833333	0.166667	5	0.2		>350	PS3_very_strong
	4	6	0.4	4	6	0.8	0.142857	6	0.25		^There are no very strong benign evidence codes included in the Richards, et al. guidance. This category is included here for modeling purposes only.
	6	4	0.6	6	4	0.857143	0.2	4	0.166667
											*Since there are no moderate strength benign evidence codes included in the Richards, et al. guidance, moderate level evidence is equivalent to two instances of supporting-level benign evidence
20	10	10	0.5	10	10	0.909091	0.0909091	10	0.1
	8	12	0.4	8	12	0.888889	0.0769231	12	0.125
	12	8	0.6	12	8	0.923077	0.111111	8	0.0833333
30	15	15	0.5	15	15	0.9375	0.0625	15	0.0666667
	12	18	0.4	12	18	0.923077	0.0526316	18	0.0833333
	18	12	0.6	18	12	0.947368	0.0769231	12	0.0555556
40	20	20	0.5	20	20	0.952381	0.047619	20	0.05
	16	24	0.4	16	24	0.941176	0.04	24	0.0625
	24	16	0.6	24	16	0.96	0.0588235	16	0.0416667
50	25	25	0.5	25	25	0.961538	0.0384615	25	0.04
	20	30	0.4	20	30	0.952381	0.0322581	30	0.05
	30	20	0.6	30	20	0.967742	0.047619	20	0.0333333
100	50	50	0.5	50	50	0.980392	0.0196078	50	0.02
	40	60	0.4	40	60	0.97561	0.0163934	60	0.025
	60	40	0.6	60	40	0.983607	0.0243902	40	0.0166667
200	100	100	0.5	100	100	0.990099	0.00990099	100	0.01
	80	120	0.4	80	120	0.987654	0.00826446	120	0.0125
	120	80	0.6	120	80	0.991736	0.0123457	80	0.00833333
300	150	150	0.5	150	150	0.993377	0.00662252	150	0.00666667
	120	180	0.4	120	180	0.991736	0.00552486	180	0.00833333
	180	120	0.6	180	120	0.994475	0.00826446	120	0.00555556
500	250	250	0.5	250	250	0.996016	0.00398406	250	0.004
	200	300	0.4	200	300	0.995025	0.00332226	300	0.005
	300	200	0.6	300	200	0.996678	0.00497512	200	0.00333333
750	375	375	0.5	375	375	0.99734	0.00265957	375	0.00266667
	300	450	0.4	300	450	0.996678	0.00221729	450	0.00333333
	450	300	0.6	450	300	0.997783	0.00332226	300	0.00222222
1000	500	500	0.5	500	500	0.998004	0.00199601	500	0.002
	400	600	0.4	400	600	0.997506	0.00166389	600	0.0025
	600	400	0.6	600	400	0.998336	0.00249377	400	0.00166667

### Sheet: SuppTable2_One_Indeterminate
Additional file 1: Supplementary Table 2: Odds of Pathogenicity (OddsPath) estimated by performance of classified variant controls, permitting 1 variant control (either benign or pathogenic) to have an indeterminate readout.
							Note: this estimate "adds 1.0" to the numerator and denominator in order to do a calculation
# Classified			Proportion pathogenic (Prior, P1)	Assay result			"+1 proportions" (Posterior, P2)		OddsPath=[P2 x (1- P1)] / [(1- P2) x P1]
Total	Pathogenic	Benign		Functionally abnormal	Indeterminate	Functionally normal	Pathogenic	Benign	Pathogenic	Benign
												Odds of Pathogenicity (OddsPath)	Evidence strength equivalent
5	1	4	0.2	1	1	3	0.5	0.25	4	1.33333		<0.0029	BS3_very_strong^
	2	3	0.4	2	1	2	0.666667	0.333333	3	0.75		<0.053	BS3
	2	3	0.4	1	1	3	0.5	0.25	1.5	0.5		<0.23	BS3_moderate*
	3	2	0.6	3	1	1	0.75	0.5	2	0.666667		<0.48	BS3_supporting
	3	2	0.6	2	1	2	0.666667	0.333333	1.33333	0.333333		0.48-2.1	Indeterminate
	4	1	0.8	3	1	1	0.75	0.5	0.75	0.25		>2.1	PS3_supporting
												>4.3	PS3_moderate
6	1	5	0.166667	1	1	4	0.5	0.2	5	1.25		>18.7	PS3
	2	4	0.333333	2	1	3	0.666667	0.25	4	0.666667		>350	PS3_very_strong
	2	4	0.333333	1	1	4	0.5	0.2	2	0.5		^There are no very strong benign evidence codes included in the Richards, et al. guidance. This category is included here for modeling purposes only.
	3	3	0.5	3	1	2	0.75	0.333333	3	0.5
	3	3	0.5	2	1	3	0.666667	0.25	2	0.333333		*Since there are no moderate strength benign evidence codes included in the Richards, et al. guidance, moderate level evidence is equivalent to two instances of supporting-level benign evidence
	4	2	0.666667	4	1	1	0.8	0.5	2	0.5
	4	2	0.666667	3	1	2	0.75	0.333333	1.5	0.25
	5	1	0.833333	4	1	1	0.8	0.5	0.8	0.2
7	1	6	0.142857	1	1	5	0.5	0.166667	6	1.2
	2	5	0.285714	2	1	4	0.666667	0.2	5	0.625
	2	5	0.285714	1	1	5	0.5	0.166667	2.5	0.5
	3	4	0.428571	3	1	3	0.75	0.25	4	0.444444
	3	4	0.428571	2	1	4	0.666667	0.2	2.66667	0.333333
	4	3	0.571429	4	1	2	0.8	0.333333	3	0.375
	4	3	0.571429	3	1	3	0.75	0.25	2.25	0.25
	5	2	0.714286	5	1	1	0.833333	0.5	2	0.4
	5	2	0.714286	4	1	2	0.8	0.333333	1.6	0.2
	6	1	0.857143	5	1	1	0.833333	0.5	0.833333	0.166667
8	1	7	0.125	1	1	6	0.5	0.142857	7	1.16667
	2	6	0.25	2	1	5	0.666667	0.166667	6	0.6
	2	6	0.25	1	1	6	0.5	0.142857	3	0.5
	3	5	0.375	3	1	4	0.75	0.2	5	0.416667
	3	5	0.375	2	1	5	0.666667	0.166667	3.33333	0.333333
	4	4	0.5	4	1	3	0.8	0.25	4	0.333333
	4	4	0.5	3	1	4	0.75	0.2	3	0.25
	5	3	0.625	5	1	2	0.833333	0.333333	3	0.3
	5	3	0.625	4	1	3	0.8	0.25	2.4	0.2
	6	2	0.75	6	1	1	0.857143	0.5	2	0.333333
	6	2	0.75	5	1	2	0.833333	0.333333	1.66667	0.166667
	7	1	0.875	6	1	1	0.857143	0.5	0.857143	0.142857
10	1	9	0.1	1	1	8	0.5	0.111111	9	1.125
	2	8	0.2	2	1	7	0.666667	0.125	8	0.571429
	2	8	0.2	1	1	8	0.5	0.111111	4	0.5
	3	7	0.3	3	1	6	0.75	0.142857	7	0.388889
	3	7	0.3	2	1	7	0.666667	0.125	4.66667	0.333333
	4	6	0.4	4	1	5	0.8	0.166667	6	0.3
	4	6	0.4	3	1	6	0.75	0.142857	4.5	0.25
	5	5	0.5	5	1	4	0.833333	0.2	5	0.25
	5	5	0.5	4	1	5	0.8	0.166667	4	0.2
	6	4	0.6	6	1	3	0.857143	0.25	4	0.222222
	6	4	0.6	5	1	4	0.833333	0.2	3.33333	0.166667
	7	3	0.7	7	1	2	0.875	0.333333	3	0.214286
	7	3	0.7	6	1	3	0.857143	0.25	2.57143	0.142857
	8	2	0.8	8	1	1	0.888889	0.5	2	0.25
	8	2	0.8	7	1	2	0.875	0.333333	1.75	0.125
	9	1	0.9	1	1	8	0.5	0.111111	0.111111	0.0138889
11	1	10	0.0909091	1	1	9	0.5	0.1	10	1.11111
	2	9	0.181818	2	1	8	0.666667	0.111111	9	0.5625
	2	9	0.181818	1	1	9	0.5	0.1	4.5	0.5
	3	8	0.272727	3	1	7	0.75	0.125	8	0.380952
	3	8	0.272727	2	1	8	0.666667	0.111111	5.33333	0.333333
	4	7	0.363636	4	1	6	0.8	0.142857	7	0.291667
	4	7	0.363636	3	1	7	0.75	0.125	5.25	0.25
	5	6	0.454545	5	1	5	0.833333	0.166667	6	0.24
	5	6	0.454545	4	1	6	0.8	0.142857	4.8	0.2
	6	5	0.545455	6	1	4	0.857143	0.2	5	0.208333
	6	5	0.545455	5	1	5	0.833333	0.166667	4.16667	0.166667
	7	4	0.636364	7	1	3	0.875	0.25	4	0.190476
	7	4	0.636364	6	1	4	0.857143	0.2	3.42857	0.142857
	8	3	0.727273	8	1	2	0.888889	0.333333	3	0.1875
	8	3	0.727273	7	1	3	0.875	0.25	2.625	0.125
	9	2	0.818182	9	1	1	0.9	0.5	2	0.222222
	9	2	0.818182	8	1	2	0.888889	0.333333	1.77778	0.111111
	10	1	0.909091	9	1	1	0.9	0.5	0.9	0.1
